# Genome analysis of the Jomon dogs reveals the oldest domestic dog lineage in Eastern Eurasia

**DOI:** 10.1101/2023.09.29.560089

**Authors:** Yohey Terai, Xiayire Xiaokaiti, Jun Gojobori, Nami Arakawa, Takao Sato, Kenji Kasai, Kenichi Machida, Kyomi Yamazaki, Naomitsu Yamaji, Hitomi Hongo, Takashi Gakuhari

**Affiliations:** Research Center for Integrative Evolutionary Science, The Graduate University for Advanced Studies, Shonan Village, Hayama, Kanagawa, 240–0193, Japan; Department of Archaeology and Ethnology, Faculty of Letters, Keio University, Mita 2–15–45, Minato, Tokyo, 108–8345, Japan; Toyama Prefectural Center for Archaeological Operations, Chayamachi 206–3, Toyama, 930–0115, Japan; Toyama Cultural Foundation, Shinsogawa 4–18, Toyama, 930–0006, Japan; Faculty of Letters, Kokugakuin University, Higashi 4–10–28, Shibuya, Tokyo, 150–0011, Japan; Ichikawa City Museum of archaeology, Horinouchi 2−26−1, Ichikawa, Chiba, 272–0837, Japan; Center for the Study of Ancient Civilizations and Cultural Resources, Kanazawa University, Kakuma, Kanazawa, Ishikawa, 920–1192, Japan

**Author notes:** Corresponding authors: Hitomi, Hongo*, Takashi Gakuhari *, Yohey Terai. equally contributed (Yohey Terai, Xiayire Xiaokaiti).

## Abstract

Dog is the oldest domesticated animal that established close relationships with humans. Due to its ancient origin, when, where, and whether a single or dual domestication event occurred is still under debate. The dogs in the Jomon period (Jomon dogs) in the Japanese archipelago had little change in morphology from 10,000 to 3,000 years ago. Therefore, we expected that the ancient genome of the Jomon dogs would provide a clue to reveal the characteristics of the ancient East Asian dogs. Here, we have sequenced the genomes of three 6000-year-old Jomon dogs, one 3000-4000-year-old Jomon dog, and four late 8th century dogs excavated in Japan. Our analyses suggest that the Jomon dogs are a distinct lineage from the previously known ancient dogs and are one of the oldest among the dogs in East Eurasian lineages. In addition, the genome of the Jomon dogs contained 9.5% of the genome of Japanese wolf ancestry due to a single introgression event. We estimated the proportion of the Jomon dog lineage genome in the genomes of dogs, which indicates that the genomic composition derived from the Jomon dog lineage is one of the major sources of modern dog genomes. Furthermore, we estimated the early admixture events of dogs in East Eurasia by analyzing the ancient genomes of the Jomon dogs. Due to the admixture events, the Jomon dog-derived genome has been one of the genomic sources of a wide range of modern dogs.
