## Supplementary material for "Genome analysis of the Jomon dogs reveals the oldest domestic dog lineage in Eastern Eurasia": Table S2

### Sheet: dataset1
Accession#	Sub-species	Common name	IDs in analyses
Depositing	Japanese Wolf	Japanese Wolf	Jw255
Depositing	Japanese Wolf	Japanese Wolf	Jw271
Depositing	Japanese Wolf	Japanese Wolf	Jw284
Depositing	Japanese Wolf	Japanese Wolf	Jw275
Depositing	Japanese Wolf	Japanese Wolf	Jw229
Depositing	Japanese Wolf	Japanese Wolf	Jw258
Depositing	Japanese Wolf	Japanese Wolf	Jw269
Depositing	Dog	Kishu	Ks23
Depositing	Dog	Kishu	Ks24
Depositing	Dog	Akita	Ak26
Depositing	Dog	Akita	Ak27
Depositing	Dog	Akita	Ak3
Depositing	Dog	Shiba	Sb17
Depositing	Dog	Shiba	Sb21
SRR10596312	Dog	Dingo	dingo1
SRR10596315	Dog	Dingo	dingo2
SRR10596321_1	Dog	Dingo	dingo4
SRR10597858	Dog	New Guinea Singing Dog	NGS_dog1
SRR2827578_1	Dog	Chinese Indigenous Dog	C_I_Dog1
SRR2827583_1	Dog	Chinese Indigenous Dog	C_I_Dog2
SRR2827587_1	Dog	Chinese Indigenous Dog	C_I_Dog3
SRR2827588_1	Dog	Chinese Indigenous Dog	C_I_Dog4
SRR2827589_1	Dog	Chinese Indigenous Dog	C_I_Dog5
SRR2827595_1	Dog	Vietnamese Indigenous Dog	V_I_Dog1
SRR2827596_1	Dog	Vietnamese Indigenous Dog	V_I_Dog2
SRR2827597_1	Dog	Vietnamese Indigenous Dog	V_I_Dog3
SRR2827598_1	Dog	Vietnamese Indigenous Dog	V_I_Dog4
SRR2827599_1	Dog	Vietnamese Indigenous Dog	V_I_Dog5
SRR5177184_1	Dog	DongGyeongi	K_Dog1
SRR5177186_1	Dog	DongGyeongi	K_Dog2
SRR5177187_1	Dog	DongGyeongi	K_Dog3
SRR5177188_1	Dog	DongGyeongi	K_Dog4
SRR5177189_1	Dog	DongGyeongi	K_Dog5
SRR5177190_1	Dog	DongGyeongi	K_Dog6
SRR11193488_1	Dog	Greenland sled dog	G_sled_dog1
SRR11193493_1	Dog	Greenland sled dog	G_sled_dog2
SRR11193499_1	Dog	Greenland sled dog	G_sled_dog3
SRR2827574_1	Dog	Siberian huskey	Siberian_huskey
SRR2827565_1	Dog	East siberian laika	E_s_laika
SRR2827573_1	Dog	Samoyed	Samoyed
SRR5381785_1	Dog	Central Asian Shepherd	CA_Shepherd
SRR1594157_1	Dog	Chinese Crested dog	C_Crested_dog
SRR2827564_1	Dog	Chihuahua	Chihuahua
SRR2827572_1	Dog	Peruvian naked dog	P_naked_dog
SRR3384031_1	Dog	Portugal Village Dog	P_V_Dog
SRR3466766_1	Dog	BorderCollie	BorderCollie
SRR6297982_1	Dog	Doberman Pinscher	Doberman Pinscher
SRR6376929_1	Dog	American Staffordshire Terriers	AS_Terriers
SRR7107687	Dog	Borneo Village Dog	Borneo2
SRR10208218_1	Dog	Boston Terrier	Boston Terrier
SRR10250959_1	Dog	Scottish Deerhounds	Scottish Deerhounds
SRR9117685_1	Dog	German shepherd	German shepherd
SRR11787131_1	Dog	Labrador retriever	Labrador retriever
SRR9962250_1	Dog	Labrador Retriever	Labrador_Retrievers2
SRR7107697	Dog	Newginia Village Dog	Newginia_V
SRR7764562_1	Dog	Yorkshire Terrier	Yorkshire Terrier
SRR8163589_1	Dog	Standard Poodle	Standard_Poodles1
SRR8163591_1	Dog	Standard Poodle	Standard_Poodles2
SRR2827591_1	Dog	Nigerian Indigenous Dog	N_I_Dog1
SRR2827592_1	Dog	Nigerian Indigenous Dog	N_I_Dog2
SRR2827593_1	Dog	Nigerian Indigenous Dog	N_I_Dog3
SRR2827594_1	Dog	Nigerian Indigenous Dog	N_I_Dog4
SRR2149861_1	Dog	Basenji	Basenji
SRR3603090_1	Dog	African dogs	AF_Dog1
SRR3603171_1	Dog	African dogs	AF_Dog2
SRR3603205_1	Dog	African dogs	AF_Dog3
SRR3603206_1	Dog	African dogs	AF_Dog4
SRR3603236_1	Dog	African dogs	AF_Dog5
SRR2017901_1	Gray Wolf	Himalayan Wolf	Wolf_chanco1
SRR2017902_1	Gray Wolf	Himalayan Wolf	Wolf_chanco2
SRR2017904_1	Gray Wolf	Himalayan Wolf	Wolf_chanco3
SRR1518523_1	Gray Wolf	Gray Wolf (Portugal)	Wolf Portugal
SRR2149870_1	Gray Wolf	Israeli Wolf	Wolf_Israel
SRR2149873_1	Gray Wolf	Croatian Wolf	Wolf_Croatian
SRR2149879_1	Gray Wolf	Chinese Wolf	Wolf_Chinese1
SRR3384029_1	Gray Wolf	Iberian Wolf	Wolf_Iberia1
SRR3574809	Gray Wolf	Indian Wolf	Wolf_India
SRR8049193_1	Gray Wolf	Grey Wolf (Saudi Arabia)	Wolf_Saudi_Arabia
SRR8049194_1	Gray Wolf	Grey Wolf (Syria)	Wolf_Syria
SRR8049195_1	Gray Wolf	Grey Wolf (Daneborg)	Wolf_Daneborg
SRR8066603_1	Gray Wolf	Grey Wolf (StLawrenceIsland)	Wolf_StLawrenceIsland
SRR8066604_1	Gray Wolf	Grey Wolf (PacificCoast)	Wolf_PacificCoast
SRR8066607_1	Gray Wolf	Grey Wolf (BaffinNorth)	Wolf_BaffinNorth
SRR8066615_1	Gray Wolf	Grey Wolf (BanksIsland)	Wolf_BanksIsland
SRR8380700_1	Gray Wolf	Grey Wolf (Michigan)	Wolf_Michigan
SRR8380701_1	Gray Wolf	Grey Wolf (Minnesota)	Wolf_Minnesota
SRR8380706_1	Gray Wolf	Grey Wolf (Canada)	Wolf_Canad1
SRR8380708_1	Gray Wolf	Grey Wolf (Canada)	Wolf_Canad2
SRR9095639_1	Gray Wolf	Grey Wolf (Yellowstone)	Wolf_Yellowstone
SRR3417116	Ancient dog	Ancient dog	CTC5k (Cherry Tree Cave Dog)
SRR3417117	Ancient dog	Ancient dog	HXH7k (Herxheim Dog)
SRR11193507	Ancient dog	Ancient dog	Zhokhov10k (Zhokhov Dog)
ERR1341514	Ancient dog	Ancient dog	Newgrange5k (Newgrange Dog)
Depositing	Ancient dog	Ancient dog	MD1
Depositing	Ancient dog	Ancient dog	odk1
Depositing	Ancient dog	Ancient dog	odk2
Depositing	Ancient dog	Ancient dog	odk3
Depositing	Ancient dog	Ancient dog	SWD_2
Depositing	Ancient dog	Ancient dog	swd3
Depositing	Ancient dog	Ancient dog	SWD_5
Depositing	Ancient dog	Ancient dog	SWD_7
SRR7107770	out group	Coyote	Coyote
PRJCA000335	out group	African Golden Wolf	AGW

### Sheet: dataset2
Accession#	Sub-species	Common name	IDs in analyses
Depositing	Japanese Wolf	Japanese Wolf	Jw255
Depositing	Japanese Wolf	Japanese Wolf	Jw271
Depositing	Japanese Wolf	Japanese Wolf	Jw284
Depositing	Japanese Wolf	Japanese Wolf	Jw275
Depositing	Japanese Wolf	Japanese Wolf	Jw229
Depositing	Japanese Wolf	Japanese Wolf	Jw258
Depositing	Japanese Wolf	Japanese Wolf	Jw269
Depositing	Dog	Kishu	Ks23
Depositing	Dog	Kishu	Ks24
Depositing	Dog	Akita	Ak26
Depositing	Dog	Akita	Ak27
Depositing	Dog	Akita	Ak3
Depositing	Dog	Shiba	Sb17
Depositing	Dog	Shiba	Sb21
Depositing	Dog	Shiba	Sb60
Depositing	Dog	Shiba	SbK
Depositing	Dog	Shiba	Sbs
Depositing	Dog	Shiba	Jm
SRR10596312	Dog	Dingo	dingo1
SRR10596315	Dog	Dingo	dingo2
SRR10596318	Dog	Dingo	dingo3
SRR10596321_1	Dog	Dingo	dingo4
SRR10597858	Dog	New Guinea Singing Dog	NGS_dog1
SRR10597859	Dog	New Guinea Singing Dog	NGS_dog2
SRR2827578_1	Dog	Chinese Indigenous Dog	C_I_Dog1
SRR2827583_1	Dog	Chinese Indigenous Dog	C_I_Dog2
SRR2827587_1	Dog	Chinese Indigenous Dog	C_I_Dog3
SRR2827588_1	Dog	Chinese Indigenous Dog	C_I_Dog4
SRR2827589_1	Dog	Chinese Indigenous Dog	C_I_Dog5
SRR2827595_1	Dog	Vietnamese Indigenous Dog	V_I_Dog1
SRR2827596_1	Dog	Vietnamese Indigenous Dog	V_I_Dog2
SRR2827597_1	Dog	Vietnamese Indigenous Dog	V_I_Dog3
SRR2827598_1	Dog	Vietnamese Indigenous Dog	V_I_Dog4
SRR2827599_1	Dog	Vietnamese Indigenous Dog	V_I_Dog5
SRR5177184_1	Dog	DongGyeongi	K_Dog1
SRR5177186_1	Dog	DongGyeongi	K_Dog2
SRR5177187_1	Dog	DongGyeongi	K_Dog3
SRR5177188_1	Dog	DongGyeongi	K_Dog4
SRR5177189_1	Dog	DongGyeongi	K_Dog5
SRR5177190_1	Dog	DongGyeongi	K_Dog6
SRR11193488_1	Dog	Greenland sled dog	G_sled_dog1
SRR11193493_1	Dog	Greenland sled dog	G_sled_dog2
SRR11193499_1	Dog	Greenland sled dog	G_sled_dog3
SRR2827574_1	Dog	Siberian huskey	Siberian_huskey
SRR2827565_1	Dog	East siberian laika	E_s_laika
SRR2827573_1	Dog	Samoyed	Samoyed
SRR5381785_1	Dog	Central Asian Shepherd	CA_Shepherd
SRR1594157_1	Dog	Chinese Crested dog	C_Crested_dog
SRR2827564_1	Dog	Chihuahua	Chihuahua
SRR2827572_1	Dog	Peruvian naked dog	P_naked_dog
SRR3384031_1	Dog	Portugal Village Dog	P_V_Dog
SRR3466766_1	Dog	BorderCollie	BorderCollie
SRR6297982_1	Dog	Doberman Pinscher	Doberman Pinscher
SRR6376929_1	Dog	American Staffordshire Terriers	AS_Terriers
SRR7107687	Dog	Borneo Village Dog	Borneo2
SRR10208218_1	Dog	Boston Terrier	Boston Terrier
SRR10250959_1	Dog	Scottish Deerhounds	Scottish Deerhounds
SRR9117685_1	Dog	German shepherd	German shepherd
SRR11787131_1	Dog	Labrador retriever	Labrador retriever
SRR9962250_1	Dog	Labrador Retriever	Labrador_Retrievers2
SRR7107697	Dog	Newginia Village Dog	Newginia_V
SRR7764562_1	Dog	Yorkshire Terrier	Yorkshire Terrier
SRR8163589_1	Dog	Standard Poodle	Standard_Poodles1
SRR8163591_1	Dog	Standard Poodle	Standard_Poodles2
SRR2827591_1	Dog	Nigerian Indigenous Dog	N_I_Dog1
SRR2827592_1	Dog	Nigerian Indigenous Dog	N_I_Dog2
SRR2827593_1	Dog	Nigerian Indigenous Dog	N_I_Dog3
SRR2827594_1	Dog	Nigerian Indigenous Dog	N_I_Dog4
SRR2149861_1	Dog	Basenji	Basenji
SRR3603090_1	Dog	African dogs	AF_Dog1
SRR3603171_1	Dog	African dogs	AF_Dog2
SRR3603205_1	Dog	African dogs	AF_Dog3
SRR3603206_1	Dog	African dogs	AF_Dog4
SRR3603236_1	Dog	African dogs	AF_Dog5
SRR2017901_1	Gray Wolf	Himalayan Wolf	Wolf_chanco1
SRR2017902_1	Gray Wolf	Himalayan Wolf	Wolf_chanco2
SRR2017904_1	Gray Wolf	Himalayan Wolf	Wolf_chanco3
SRR1518523_1	Gray Wolf	Gray Wolf (Portugal)	Wolf Portugal
SRR2149870_1	Gray Wolf	Israeli Wolf	Wolf_Israel
SRR2149873_1	Gray Wolf	Croatian Wolf	Wolf_Croatian
SRR2149879_1	Gray Wolf	Chinese Wolf	Wolf_Chinese1
SRR3384029_1	Gray Wolf	Iberian Wolf	Wolf_Iberia1
SRR3574809	Gray Wolf	Indian Wolf	Wolf_India
SRR8049193_1	Gray Wolf	Grey Wolf (Saudi Arabia)	Wolf_Saudi_Arabia
SRR8049194_1	Gray Wolf	Grey Wolf (Syria)	Wolf_Syria
SRR8049195_1	Gray Wolf	Grey Wolf (Daneborg)	Wolf_Daneborg
SRR8066603_1	Gray Wolf	Grey Wolf (StLawrenceIsland)	Wolf_StLawrenceIsland
SRR8066604_1	Gray Wolf	Grey Wolf (PacificCoast)	Wolf_PacificCoast
SRR8066607_1	Gray Wolf	Grey Wolf (BaffinNorth)	Wolf_BaffinNorth
SRR8066615_1	Gray Wolf	Grey Wolf (BanksIsland)	Wolf_BanksIsland
SRR8380700_1	Gray Wolf	Grey Wolf (Michigan)	Wolf_Michigan
SRR8380701_1	Gray Wolf	Grey Wolf (Minnesota)	Wolf_Minnesota
SRR8380706_1	Gray Wolf	Grey Wolf (Canada)	Wolf_Canad1
SRR8380708_1	Gray Wolf	Grey Wolf (Canada)	Wolf_Canad2
SRR9095639_1	Gray Wolf	Grey Wolf (Yellowstone)	Wolf_Yellowstone
SRR3417116	Ancient dog	Ancient dog	CTC5k (Cherry Tree Cave Dog)
SRR3417117	Ancient dog	Ancient dog	HXH7k (Herxheim Dog)
SRR11193507	Ancient dog	Ancient dog	Zhokhov10k (Zhokhov Dog)
ERR1341514	Ancient dog	Ancient dog	Newgrange5k (Newgrange Dog)
Depositing	Ancient dog	Ancient dog	MD1
Depositing	Ancient dog	Ancient dog	odk1
Depositing	Ancient dog	Ancient dog	odk2
Depositing	Ancient dog	Ancient dog	odk3
Depositing	Ancient dog	Ancient dog	SWD_2
Depositing	Ancient dog	Ancient dog	swd3
Depositing	Ancient dog	Ancient dog	SWD_5
Depositing	Ancient dog	Ancient dog	SWD_7
SRR7107770	out group	Coyote	Coyote
PRJCA000335	out group	African Golden Wolf	AGW

### Sheet: dataset3
Accession#	Sub-species	Common name	IDs in analyses
Depositing	Japanese Wolf	Japanese Wolf	Jw255
Depositing	Japanese Wolf	Japanese Wolf	Jw271
Depositing	Japanese Wolf	Japanese Wolf	Jw284
Depositing	Japanese Wolf	Japanese Wolf	Jw275
Depositing	Japanese Wolf	Japanese Wolf	Jw229
Depositing	Japanese Wolf	Japanese Wolf	Jw258
Depositing	Japanese Wolf	Japanese Wolf	Jw269
SRR10596312	Dog	Dingo	dingo1
SRR10596315	Dog	Dingo	dingo2
SRR10596318	Dog	Dingo	dingo3
SRR10596321_1	Dog	Dingo	dingo4
SRR10597858	Dog	New Guinea Singing Dog	NGS_dog1
SRR10597859	Dog	New Guinea Singing Dog	NGS_dog2
SRR11193488_1	Dog	Greenland sled dog	G_sled_dog1
SRR11193493_1	Dog	Greenland sled dog	G_sled_dog2
SRR11193499_1	Dog	Greenland sled dog	G_sled_dog3
SRR2827591_1	Dog	Nigerian Indigenous Dog	N_I_Dog1
SRR2827592_1	Dog	Nigerian Indigenous Dog	N_I_Dog2
SRR2827593_1	Dog	Nigerian Indigenous Dog	N_I_Dog3
SRR2827594_1	Dog	Nigerian Indigenous Dog	N_I_Dog4
SRR2149861_1	Dog	Basenji	Basenji
SRR3603090_1	Dog	African dogs	AF_Dog1
SRR3603171_1	Dog	African dogs	AF_Dog2
SRR3603205_1	Dog	African dogs	AF_Dog3
SRR3603206_1	Dog	African dogs	AF_Dog4
SRR3603236_1	Dog	African dogs	AF_Dog5
SRR3417116	Ancient dog	Ancient dog	CTC5k (Cherry Tree Cave Dog)
SRR3417117	Ancient dog	Ancient dog	HXH7k (Herxheim Dog)
SRR11193507	Ancient dog	Ancient dog	Zhokhov10k (Zhokhov Dog)
ERR1341514	Ancient dog	Ancient dog	Newgrange5k (Newgrange Dog)
Depositing	Ancient dog	Ancient dog	MD1
Depositing	Ancient dog	Ancient dog	odk1
Depositing	Ancient dog	Ancient dog	odk2
Depositing	Ancient dog	Ancient dog	odk3
Depositing	Ancient dog	Ancient dog	SWD_2
Depositing	Ancient dog	Ancient dog	swd3
Depositing	Ancient dog	Ancient dog	SWD_5
Depositing	Ancient dog	Ancient dog	SWD_7
ERR1341514_ERR1341553	Ancient dog	Ancient dog	Spain6k
ERR4674818_ERR4674813	Ancient dog	Ancient dog	Greece7k
ERR4674819_ERR4674820	Ancient dog	Ancient dog	Serbia7k
ERR4674828_ERR4674809	Ancient dog	Ancient dog	Baikal7k3
ERR4674833_ERR4674825	Ancient dog	Ancient dog	Russia11k
ERR4674836_ERR4674835	Ancient dog	Ancient dog	Turkey2k
ERR4674842_ERR4674839	Ancient dog	Ancient dog	Iran6k
ERR4674844_ERR4674838	Ancient dog	Ancient dog	Italy4k
ERR4674845_ERR4674830	Ancient dog	Ancient dog	Croatia5k
ERR4674806	Ancient dog	Ancient dog	Russia01k
ERR4674850	Ancient dog	Ancient dog	Israel2k1
ERR4674851	Ancient dog	Ancient dog	Croatia5k
ERR4674852	Ancient dog	Ancient dog	Israel2k2
ERR4674853	Ancient dog	Ancient dog	Israel2k3
ERR4674854	Ancient dog	Ancient dog	Sweden5k
ERR4674857	Ancient dog	Ancient dog	Sweden5k2
ERR4674858	Ancient dog	Ancient dog	Israel7k
ERR4674859	Ancient dog	Ancient dog	Sweden3k
ERR4674860	Ancient dog	Ancient dog	Israel1k
ERR4674861	Ancient dog	Ancient dog	Sweden4k
ERR4674862	Ancient dog	Ancient dog	Israel2k4
ERR4674863	Ancient dog	Ancient dog	Baikal7k2
ERR4674864	Ancient dog	Ancient dog	Russia4k
ERR4674865	Ancient dog	Ancient dog	Sweden5k3
ERR4674866	Ancient dog	Ancient dog	Russia01k2
ERR4674867	Ancient dog	Ancient dog	Baikal7k
ERR4674868	Ancient dog	Ancient dog	Israel2k5
SRR7107770	out group	Coyote	Coyote
PRJCA000335	out group	African Golden Wolf	AGW

### Sheet: dataset4
Accession#	Sub-species	Common name	IDs in analyses
Depositing	Japanese Wolf	Japanese Wolf	Jw255
Depositing	Japanese Wolf	Japanese Wolf	Jw271
Depositing	Japanese Wolf	Japanese Wolf	Jw284
SRR10596312	Dog	Dingo	dingo1
SRR10596315	Dog	Dingo	dingo2
SRR10596318	Dog	Dingo	dingo3
SRR10596321_1	Dog	Dingo	dingo4
SRR10597858	Dog	New Guinea Singing Dog	NGS_dog1
SRR10597859	Dog	New Guinea Singing Dog	NGS_dog2
SRR11193488_1	Dog	Greenland sled dog	G_sled_dog1
SRR11193493_1	Dog	Greenland sled dog	G_sled_dog2
SRR11193499_1	Dog	Greenland sled dog	G_sled_dog3
SRR2827591_1	Dog	Nigerian Indigenous Dog	N_I_Dog1
SRR2827592_1	Dog	Nigerian Indigenous Dog	N_I_Dog2
SRR2827593_1	Dog	Nigerian Indigenous Dog	N_I_Dog3
SRR2827594_1	Dog	Nigerian Indigenous Dog	N_I_Dog4
SRR2149861_1	Dog	Basenji	Basenji
SRR3603090_1	Dog	African dogs	AF_Dog1
SRR3603171_1	Dog	African dogs	AF_Dog2
SRR3603205_1	Dog	African dogs	AF_Dog3
SRR3603206_1	Dog	African dogs	AF_Dog4
SRR3603236_1	Dog	African dogs	AF_Dog5
SRR2017901_1	Gray Wolf	Himalayan Wolf	Wolf_chanco1
SRR2017902_1	Gray Wolf	Himalayan Wolf	Wolf_chanco2
SRR2017904_1	Gray Wolf	Himalayan Wolf	Wolf_chanco3
SRR1518523_1	Gray Wolf	Gray Wolf (Portugal)	Wolf Portugal
SRR2149870_1	Gray Wolf	Israeli Wolf	Wolf_Israel
SRR2149873_1	Gray Wolf	Croatian Wolf	Wolf_Croatian
SRR2149879_1	Gray Wolf	Chinese Wolf	Wolf_Chinese1
SRR3384029_1	Gray Wolf	Iberian Wolf	Wolf_Iberia1
SRR3574809	Gray Wolf	Indian Wolf	Wolf_India
SRR8049193_1	Gray Wolf	Grey Wolf (Saudi Arabia)	Wolf_Saudi_Arabia
SRR8049194_1	Gray Wolf	Grey Wolf (Syria)	Wolf_Syria
SRR8049195_1	Gray Wolf	Grey Wolf (Daneborg)	Wolf_Daneborg
SRR8066603_1	Gray Wolf	Grey Wolf (StLawrenceIsland)	Wolf_StLawrenceIsland
SRR8066604_1	Gray Wolf	Grey Wolf (PacificCoast)	Wolf_PacificCoast
SRR8066607_1	Gray Wolf	Grey Wolf (BaffinNorth)	Wolf_BaffinNorth
SRR8066615_1	Gray Wolf	Grey Wolf (BanksIsland)	Wolf_BanksIsland
SRR8380700_1	Gray Wolf	Grey Wolf (Michigan)	Wolf_Michigan
SRR8380701_1	Gray Wolf	Grey Wolf (Minnesota)	Wolf_Minnesota
SRR8380706_1	Gray Wolf	Grey Wolf (Canada)	Wolf_Canad1
SRR8380708_1	Gray Wolf	Grey Wolf (Canada)	Wolf_Canad2
SRR9095639_1	Gray Wolf	Grey Wolf (Yellowstone)	Wolf_Yellowstone
Depositing	Ancient dog	Ancient dog	MD1
Depositing	Ancient dog	Ancient dog	SWD_2
Depositing	Ancient dog	Ancient dog	swd3
Depositing	Ancient dog	Ancient dog	SWD_5
Depositing	Ancient dog	Ancient dog	SWD_7
SRR7107770	out group	Coyote	Coyote
PRJCA000335	out group	African Golden Wolf	AGW
SRR8049189	out group	Dhole	Dhole
SRR8049190	out group	Ethiopian wolf	Ethi_W
SRR8049192	out group	Golden Jackal (Syria)	G_Jackal_Syria
SRR1066702	out group	Andean fox	ad_fox

### Sheet: dataset5
Accession#	Sub-species	Common name	IDs in analyses
Depositing	Japanese Wolf	Japanese Wolf	Jw255
Depositing	Japanese Wolf	Japanese Wolf	Jw271
Depositing	Japanese Wolf	Japanese Wolf	Jw284
SRR10596312	Dog	Dingo	dingo1
SRR10596315	Dog	Dingo	dingo2
SRR10596318	Dog	Dingo	dingo3
SRR10596321_1	Dog	Dingo	dingo4
SRR10597858	Dog	New Guinea Singing Dog	NGS_dog1
SRR10597859	Dog	New Guinea Singing Dog	NGS_dog2
SRR11193488_1	Dog	Greenland sled dog	G_sled_dog1
SRR11193493_1	Dog	Greenland sled dog	G_sled_dog2
SRR11193499_1	Dog	Greenland sled dog	G_sled_dog3
SRR2827591_1	Dog	Nigerian Indigenous Dog	N_I_Dog1
SRR2827592_1	Dog	Nigerian Indigenous Dog	N_I_Dog2
SRR2827593_1	Dog	Nigerian Indigenous Dog	N_I_Dog3
SRR2827594_1	Dog	Nigerian Indigenous Dog	N_I_Dog4
SRR2149861_1	Dog	Basenji	Basenji
SRR3603090_1	Dog	African dogs	AF_Dog1
SRR3603171_1	Dog	African dogs	AF_Dog2
SRR3603205_1	Dog	African dogs	AF_Dog3
SRR3603206_1	Dog	African dogs	AF_Dog4
SRR3603236_1	Dog	African dogs	AF_Dog5
SRR2017901_1	Gray Wolf	Himalayan Wolf	Wolf_chanco1
SRR2017902_1	Gray Wolf	Himalayan Wolf	Wolf_chanco2
SRR2017904_1	Gray Wolf	Himalayan Wolf	Wolf_chanco3
SRR1518523_1	Gray Wolf	Gray Wolf (Portugal)	Wolf Portugal
SRR2149870_1	Gray Wolf	Israeli Wolf	Wolf_Israel
SRR2149873_1	Gray Wolf	Croatian Wolf	Wolf_Croatian
SRR2149879_1	Gray Wolf	Chinese Wolf	Wolf_Chinese1
SRR3384029_1	Gray Wolf	Iberian Wolf	Wolf_Iberia1
SRR3574809	Gray Wolf	Indian Wolf	Wolf_India
SRR8049193_1	Gray Wolf	Grey Wolf (Saudi Arabia)	Wolf_Saudi_Arabia
SRR8049194_1	Gray Wolf	Grey Wolf (Syria)	Wolf_Syria
SRR8049195_1	Gray Wolf	Grey Wolf (Daneborg)	Wolf_Daneborg
SRR8066603_1	Gray Wolf	Grey Wolf (StLawrenceIsland)	Wolf_StLawrenceIsland
SRR8066604_1	Gray Wolf	Grey Wolf (PacificCoast)	Wolf_PacificCoast
SRR8066607_1	Gray Wolf	Grey Wolf (BaffinNorth)	Wolf_BaffinNorth
SRR8066615_1	Gray Wolf	Grey Wolf (BanksIsland)	Wolf_BanksIsland
SRR8380700_1	Gray Wolf	Grey Wolf (Michigan)	Wolf_Michigan
SRR8380701_1	Gray Wolf	Grey Wolf (Minnesota)	Wolf_Minnesota
SRR8380706_1	Gray Wolf	Grey Wolf (Canada)	Wolf_Canad1
SRR8380708_1	Gray Wolf	Grey Wolf (Canada)	Wolf_Canad2
SRR9095639_1	Gray Wolf	Grey Wolf (Yellowstone)	Wolf_Yellowstone
SRR3417116	Ancient dog	Ancient dog	Cherry Tree Cave Dog
SRR3417117	Ancient dog	Ancient dog	Herxheim Dog
SRR11193507	Ancient dog	Ancient dog	Zhokhov Dog
ERR1341514	Ancient dog	Ancient dog	Newgrange Dog
Depositing	Ancient dog	Ancient dog	MD1
Depositing	Ancient dog	Ancient dog	SWD_2
Depositing	Ancient dog	Ancient dog	swd3
Depositing	Ancient dog	Ancient dog	SWD_5
Depositing	Ancient dog	Ancient dog	SWD_7
SRR7107770	out group	Coyote	Coyote
PRJCA000335	out group	African Golden Wolf	AGW
SRR8049189	out group	Dhole	Dhole
SRR8049190	out group	Ethiopian wolf	Ethi_W
SRR8049192	out group	Golden Jackal (Syria)	G_Jackal_Syria
SRR1066702	out group	Andean fox	ad_fox

### Sheet: dataset6
Accession#	Sub-species	Common name	IDs in analyses
Depositing	Japanese Wolf	Japanese Wolf	Jw255
Depositing	Japanese Wolf	Japanese Wolf	Jw271
Depositing	Japanese Wolf	Japanese Wolf	Jw284
SRR10596321_1	Dog	Dingo	dingo4
SRR10597858	Dog	New Guinea Singing Dog	NGS_dog1
SRR11193488_1	Dog	Greenland sled dog	G_sled_dog1
SRR11193493_1	Dog	Greenland sled dog	G_sled_dog2
SRR2827591_1	Dog	Nigerian Indigenous Dog	N_I_Dog1
SRR2149861_1	Dog	Basenji	Basenji
SRR2017901_1	Gray Wolf	Himalayan Wolf	Wolf_chanco1
SRR2017902_1	Gray Wolf	Himalayan Wolf	Wolf_chanco2
SRR2017904_1	Gray Wolf	Himalayan Wolf	Wolf_chanco3
SRR1518523_1	Gray Wolf	Gray Wolf (Portugal)	Wolf Portugal
SRR2149870_1	Gray Wolf	Israeli Wolf	Wolf_Israel
SRR2149873_1	Gray Wolf	Croatian Wolf	Wolf_Croatian
SRR2149879_1	Gray Wolf	Chinese Wolf	Wolf_Chinese1
SRR2149880_1	Gray Wolf	Chinese Wolf	Wolf_Chinese2
SRR3384029_1	Gray Wolf	Iberian Wolf	Wolf_Iberia1
SRR3384030_1	Gray Wolf	Iberian Wolf	Wolf_Iberia2
SRR3574809	Gray Wolf	Indian Wolf	Wolf_India
SRR8049193_1	Gray Wolf	Grey Wolf (Saudi Arabia)	Wolf_Saudi_Arabia
SRR8049194_1	Gray Wolf	Grey Wolf (Syria)	Wolf_Syria
SRR8049195_1	Gray Wolf	Grey Wolf (Daneborg)	Wolf_Daneborg
SRR8066603_1	Gray Wolf	Grey Wolf (StLawrenceIsland)	Wolf_StLawrenceIsland
SRR8066607_1	Gray Wolf	Grey Wolf (BaffinNorth)	Wolf_BaffinNorth
SRR8380700_1	Gray Wolf	Grey Wolf (Michigan)	Wolf_Michigan
SRR8380701_1	Gray Wolf	Grey Wolf (Minnesota)	Wolf_Minnesota
SRR8380706_1	Gray Wolf	Grey Wolf (Canada)	Wolf_Canad1
SRR8380708_1	Gray Wolf	Grey Wolf (Canada)	Wolf_Canad2
SRR9095639_1	Gray Wolf	Grey Wolf (Yellowstone)	Wolf_Yellowstone
Depositing	Ancient dog	Ancient dog	MD1
ERR4805960	Pleistocene canid	Pleistocene canid	Bunge-Toll-1885
ERR4805984	Pleistocene canid	Pleistocene canid	Tirekhtyakh
ERR4805988	Pleistocene canid	Pleistocene canid	Tumat 2
ERR4805972	Pleistocene canid	Pleistocene canid	Ulakhan Sular
SRR11193495	Pleistocene canid	Pleistocene canid	Yana RHS
ERR9134358	Pleistocene canid	Pleistocene canid	AL2744
ERR9127994	Pleistocene canid	Pleistocene canid	AL3185
ERR8764944	Pleistocene canid	Pleistocene canid	ALAS_016
ERR8765409	Pleistocene canid	Pleistocene canid	BelayaGora
ERR8764909	Pleistocene canid	Pleistocene canid	CLIO_VAL050
ERR9127532	Pleistocene canid	Pleistocene canid	JAL385
ERR9147946	Pleistocene canid	Pleistocene canid	JK2174
ERR9148068	Pleistocene canid	Pleistocene canid	JK2179
ERR9456416	Pleistocene canid	Pleistocene canid	JK2183
ERR9134395	Pleistocene canid	Pleistocene canid	LOW002
ERR9134389	Pleistocene canid	Pleistocene canid	LOW006
ERR9134392	Pleistocene canid	Pleistocene canid	LOW007
ERR8755312	Pleistocene canid	Pleistocene canid	MCJ010
ERR8755303	Pleistocene canid	Pleistocene canid	MCJ015
ERR9134393	Pleistocene canid	Pleistocene canid	PON012
ERR9134381	Pleistocene canid	Pleistocene canid	aka_Bunge_Toll
SRR7107770	out group	Coyote	Coyote
PRJCA000335	out group	African Golden Wolf	AGW
